# *Dinoroseobacter shibae* outer membrane vesicles are enriched for the chromosome dimer resolution site *dif*

**DOI:** 10.1101/764696

**Authors:** Hui Wang, Nicole Beier, Christian Bödeker, Helena Sztajer, Petra Henke, Meina Neumann-Schaal, Johannes Mansky, Manfred Rohde, Jörg Overmann, Martin Kucklick, Susanne Engelmann, Jürgen Tomasch, Irene Wagner-Döbler

## Abstract

Outer membrane vesicles (OMVs) of Gram-negative bacteria have key roles in pathogenesis. However, little is known about their biogenesis and cargo in marine bacteria. In *Dinoroseobacter shibae,* a marine member of the *Rhodobacteraceae*, OMVs were produced throughout exponential growth, and DNA could be detected by fluorescence microscopy inside appr. 65% of vesicles. Single cell analysis using time-lapse microscopy showed that individual cells secreted multiple OMVs, preferentially at the septum during cell division. OMVs were enriched for saturated fatty acids, thus their secretion likely increases the fluidity of the membrane of the releasing cell locally. DNA was isolated from the vesicle lumen and sequenced; it was up to 40fold enriched for the region around the terminus of replication (*ter*). Within this region, the peak of coverage of vesicle DNA was located at *dif,* a conserved 28 bp palindromic sequence required for binding of the site specific tyrosine recombinases XerCD which are activated by the divisome protein FtsK immediately prior to septum formation. Some of the most abundant proteins of the vesicle proteome were predicted to be required for direct interaction with peptidoglycan during cell division. Single cell analysis, electron microscopy, proteome and DNA cargo show that constitutive OMV secretion in *D. shibae* occurs mainly prior to septum formation. The footprint of the FtsK/XerCD molecular machinery which resolves chromosome dimers suggests a novel highly conserved route for incorporation of DNA into OMVs. Clearing the division site from small DNA fragments might be an important function of this type of vesicles.
