## Supplementary material for "*Dinoroseobacter shibae* outer membrane vesicles are enriched for the chromosome dimer resolution site *dif*": Table S3 Genes-enriched-40fold-coverage

### Sheet: Genes_enriched_40_coverage
ID	Replicon	Type	Start	End	Strand	LocusTag	product
YP_001532820.1	NC_009952.1	CDS	1533086	1533355	+	Dshi_1477	Usg family protein
YP_001532821.1	NC_009952.1	CDS	1533483	1533950	-	Dshi_1478	disulfide bond formation protein DsbB
YP_001532822.1	NC_009952.1	CDS	1534029	1534640	-	Dshi_1479	exopolysaccharide synthesis ExoD
YP_001532823.1	NC_009952.1	CDS	1535034	1536077	+	Dshi_1480	TRAP dicarboxylate transporter subunit DctP
YP_001532824.1	NC_009952.1	CDS	1536263	1536844	+	Dshi_1481	hypothetical protein
YP_001532825.1	NC_009952.1	CDS	1536841	1538193	+	Dshi_1482	TRAP dicarboxylate transporter
YP_001532826.1	NC_009952.1	CDS	1538375	1538743	-	Dshi_1483	hypothetical protein
YP_001532827.1	NC_009952.1	CDS	1538907	1539512	-	Dshi_1484	hypothetical protein
YP_001532828.1	NC_009952.1	CDS	1539700	1542114	-	Dshi_1485	FAD dependent oxidoreductase
YP_001532829.1	NC_009952.1	CDS	1542296	1544161	-	Dshi_1486	BCCT transporter
YP_001532830.1	NC_009952.1	CDS	1544432	1546513	-	Dshi_1487	oligopeptide%2Fdipeptide ABC transporter
YP_001532831.1	NC_009952.1	CDS	1546583	1547743	-	Dshi_1488	binding-protein-dependent transport system inner membrane protein
YP_001532832.1	NC_009952.1	CDS	1547754	1548845	-	Dshi_1489	binding-protein-dependent transport system inner membrane protein
YP_001532833.1	NC_009952.1	CDS	1548941	1550608	-	Dshi_1490	family 5 extracellular solute-binding protein
YP_001532834.1	NC_009952.1	CDS	1550866	1551678	-	Dshi_1491	transcriptional regulator
YP_001532835.1	NC_009952.1	CDS	1551737	1552627	-	Dshi_1492	tRNA delta%282%29-isopentenylpyrophosphate transferase
YP_001532836.1	NC_009952.1	CDS	1552737	1553468	+	Dshi_1493	uridylate kinase
YP_001532837.1	NC_009952.1	CDS	1553599	1554165	+	Dshi_1494	ribosome recycling factor
YP_001532838.1	NC_009952.1	CDS	1554231	1554962	+	Dshi_1495	undecaprenyl diphosphate synthase
YP_001532839.1	NC_009952.1	CDS	1554983	1555774	+	Dshi_1496	phosphatidate cytidylyltransferase
YP_001532840.1	NC_009952.1	CDS	1555798	1556979	+	Dshi_1497	1-deoxy-D-xylulose 5-phosphate reductoisomerase
YP_001532841.1	NC_009952.1	CDS	1557041	1558378	+	Dshi_1498	putative membrane-associated zinc metalloprotease
YP_001532842.1	NC_009952.1	CDS	1558817	1561063	+	Dshi_1499	hypothetical protein
YP_001532843.1	NC_009952.1	CDS	1561065	1561640	+	Dshi_1500	outer membrane chaperone Skp
YP_001532844.1	NC_009952.1	CDS	1561725	1562216	+	Dshi_1501	%283R%29-hydroxymyristoyl-ACP dehydratase
YP_001532845.1	NC_009952.1	CDS	1562213	1563013	+	Dshi_1502	UDP-N-acetylglucosamine acyltransferase
YP_001532846.1	NC_009952.1	CDS	1563017	1563814	+	Dshi_1503	hypothetical protein
YP_001532847.1	NC_009952.1	CDS	1563814	1564956	+	Dshi_1504	lipid-A-disaccharide synthase
YP_001532848.1	NC_009952.1	CDS	1564953	1566149	-	Dshi_1505	hypothetical protein
YP_001532849.1	NC_009952.1	CDS	1566319	1567473	-	Dshi_1506	tRNA-specific 2-thiouridylase MnmA
YP_001532850.1	NC_009952.1	CDS	1567599	1567877	+	Dshi_1507	hypothetical protein
YP_001532851.1	NC_009952.1	CDS	1567977	1568690	+	Dshi_1508	cell cycle transcriptional regulator ctrA
YP_001532852.1	NC_009952.1	CDS	1568730	1570955	+	Dshi_1509	DNA ligase
YP_001532853.1	NC_009952.1	CDS	1570952	1573042	+	Dshi_1510	ATP-dependent DNA helicase RecG
YP_001532854.1	NC_009952.1	CDS	1573442	1574914	-	Dshi_1511	carboxypeptidase Taq
YP_001532855.1	NC_009952.1	CDS	1574911	1576062	-	Dshi_1512	putative cytochrome oxidase assembly protein
YP_001532856.1	NC_009952.1	CDS	1576115	1576882	-	Dshi_1513	putative tRNA%2FrRNA methyltransferase
YP_001532857.1	NC_009952.1	CDS	1576962	1577585	+	Dshi_1514	putative thiamine monophosphate synthase
YP_001532858.1	NC_009952.1	CDS	1577589	1577948	-	Dshi_1515	phosphoribosyl-AMP cyclohydrolase
YP_001532859.1	NC_009952.1	CDS	1578009	1578458	+	Dshi_1516	hypothetical protein
YP_001532860.1	NC_009952.1	CDS	1578568	1579872	-	Dshi_1517	hypothetical protein
YP_001532861.1	NC_009952.1	CDS	1579869	1580879	-	Dshi_1518	hypothetical protein
YP_001532862.1	NC_009952.1	CDS	1580879	1581238	-	Dshi_1519	hypothetical protein
YP_001532863.1	NC_009952.1	CDS	1581242	1582075	-	Dshi_1520	high-affinity branched-chain amino acid transport ATP-binding protein
YP_001532864.1	NC_009952.1	CDS	1582072	1582854	-	Dshi_1521	putative high-affinity branched-chain amino acid transport ATP-binding protein
YP_001532865.1	NC_009952.1	CDS	1582914	1584101	-	Dshi_1522	putative periplasmic ligand-binding protein
YP_001532866.1	NC_009952.1	CDS	1584337	1585446	+	Dshi_1523	aldose sugar dehydrogenase
YP_001532867.1	NC_009952.1	CDS	1585464	1586033	-	Dshi_1524	hypothetical protein
YP_001532868.1	NC_009952.1	CDS	1586124	1587143	-	Dshi_1525	HTH-type transcriptional regulator
YP_001532869.1	NC_009952.1	CDS	1587318	1588694	+	Dshi_1526	phospho-2-dehydro-3-deoxyheptonate aldolase
YP_001532870.1	NC_009952.1	CDS	1588773	1589510	-	Dshi_1527	hypothetical protein
YP_001532871.1	NC_009952.1	CDS	1589674	1590558	+	Dshi_1528	hypothetical protein
YP_001532872.1	NC_009952.1	CDS	1590625	1591278	+	Dshi_1529	guanylate kinase
YP_001532873.1	NC_009952.1	CDS	1591275	1591799	+	Dshi_1530	gamma-class carbonic anhydrase family protein
YP_001532874.1	NC_009952.1	CDS	1591903	1592376	-	Dshi_1531	hypothetical protein
YP_001532875.1	NC_009952.1	CDS	1592488	1593549	+	Dshi_1532	histidine kinase
YP_001532876.1	NC_009952.1	CDS	1593702	1594727	+	Dshi_1533	periplasmic-binding protein
YP_001532877.1	NC_009952.1	CDS	1594799	1596268	+	Dshi_1534	phosphate ABC transporter permease
YP_001532878.1	NC_009952.1	CDS	1596265	1597617	+	Dshi_1535	phosphate ABC transporter permease
YP_001532879.1	NC_009952.1	CDS	1597634	1598428	+	Dshi_1536	phosphate transporter ATP-binding protein
YP_001532880.1	NC_009952.1	CDS	1598428	1599141	+	Dshi_1537	phosphate transport system protein
YP_001532881.1	NC_009952.1	CDS	1599146	1599832	+	Dshi_1538	phosphate regulon transcriptional regulatory protein
YP_001532882.1	NC_009952.1	CDS	1599990	1600946	+	Dshi_1539	inner membrane protein
YP_001532883.1	NC_009952.1	CDS	1601019	1602053	+	Dshi_1540	protease
YP_001532884.1	NC_009952.1	CDS	1602173	1604119	+	Dshi_1541	putative amidohydrolase 3
YP_001532885.1	NC_009952.1	CDS	1604184	1604711	+	Dshi_1542	hypothetical protein
YP_001532886.1	NC_009952.1	CDS	1604724	1605764	-	Dshi_1543	hypothetical protein
YP_001532887.1	NC_009952.1	CDS	1605788	1606561	-	Dshi_1544	short-chain dehydrogenase%2Freductase family protein
YP_001532888.1	NC_009952.1	CDS	1606867	1608687	+	Dshi_1545	putative extracellular solute-binding protein
YP_001532889.1	NC_009952.1	CDS	1608891	1609703	-	Dshi_1546	hypothetical protein
YP_001532890.1	NC_009952.1	CDS	1609759	1610724	-	Dshi_1547	putative carbohydrate kinase
YP_001532891.1	NC_009952.1	CDS	1611039	1611818	+	Dshi_1548	30S ribosomal protein S2
YP_001532892.1	NC_009952.1	CDS	1611914	1612789	+	Dshi_1549	elongation factor Ts
YP_001532893.1	NC_009952.1	CDS	1613091	1613873	-	Dshi_1550	putative regulatory protein
YP_001532894.1	NC_009952.1	CDS	1613870	1614322	-	Dshi_1551	3-dehydroquinate dehydratase
YP_001532895.1	NC_009952.1	CDS	1614497	1615753	+	Dshi_1552	hypothetical protein
YP_001532896.1	NC_009952.1	CDS	1615750	1616400	+	Dshi_1553	putative aldolase
YP_001532897.1	NC_009952.1	CDS	1616397	1617161	+	Dshi_1554	putative isomerase
YP_001532898.1	NC_009952.1	CDS	1617231	1617857	-	Dshi_1555	putative transcriptional regulator
YP_001532899.1	NC_009952.1	CDS	1617876	1619435	+	Dshi_1556	putative ATP-dependent AMP-binding enzyme
YP_001532900.1	NC_009952.1	CDS	1619422	1620090	+	Dshi_1557	putative DSBA oxidoreductase
YP_001532901.1	NC_009952.1	CDS	1620057	1620377	-	Dshi_1558	hypothetical protein
YP_001532902.1	NC_009952.1	CDS	1620493	1621701	+	Dshi_1559	major facilitator superfamily transporter
YP_001532903.1	NC_009952.1	CDS	1621839	1622270	+	Dshi_1560	hypothetical protein
YP_001532904.1	NC_009952.1	CDS	1622403	1625885	-	Dshi_1561	transcription repair coupling factor
YP_001532905.1	NC_009952.1	CDS	1626290	1626820	-	Dshi_1562	hypothetical protein
YP_001532906.1	NC_009952.1	CDS	1626965	1627966	+	Dshi_1563	delta-aminolevulinic acid dehydratase
YP_001532907.1	NC_009952.1	CDS	1628155	1628724	+	Dshi_1564	hypothetical protein
YP_001532908.1	NC_009952.1	CDS	1628799	1631282	+	Dshi_1565	acylase
YP_001532909.1	NC_009952.1	CDS	1631386	1632633	-	Dshi_1566	GTP-binding protein
YP_001532910.1	NC_009952.1	CDS	1632675	1632953	-	Dshi_1567	RNA-binding protein Hfq
YP_001532911.1	NC_009952.1	CDS	1633034	1634542	-	Dshi_1568	potassium uptake protein
YP_001532912.1	NC_009952.1	CDS	1634542	1635918	-	Dshi_1569	potassium transporter peripheral membrane protein
YP_001532913.1	NC_009952.1	CDS	1636081	1636563	+	Dshi_1570	hypothetical protein
YP_001532914.1	NC_009952.1	CDS	1636586	1637023	+	Dshi_1571	hypothetical protein
YP_001532915.1	NC_009952.1	CDS	1637185	1638600	-	Dshi_1572	nitrogen assimilation regulator receiver protein
YP_001532916.1	NC_009952.1	CDS	1638597	1640900	-	Dshi_1573	histidine kinase
YP_001532917.1	NC_009952.1	CDS	1640962	1642326	-	Dshi_1574	nitrogen assimilation regulator receiver protein
YP_001532918.1	NC_009952.1	CDS	1642326	1643399	-	Dshi_1575	nitrogen regulation protein
YP_001532919.1	NC_009952.1	CDS	1643396	1644397	-	Dshi_1576	tRNA-dihydrouidine synthase
YP_001532920.1	NC_009952.1	CDS	1644540	1645742	+	Dshi_1577	bifunctional 2-C-methyl-D-erythritol 4-phosphate cytidylyltransferase%2F2-C-methyl-D-erythritol 2%2C4-cyclodiphosphate synthase
YP_001532921.1	NC_009952.1	CDS	1645739	1646227	+	Dshi_1578	putative phosphatidylglycerophosphatase A
YP_001532922.1	NC_009952.1	CDS	1646224	1646706	+	Dshi_1579	CinA-like protein
YP_001532923.1	NC_009952.1	CDS	1646685	1647200	-	Dshi_1580	putative polyketide cyclase %2F dehydrase
YP_001532924.1	NC_009952.1	CDS	1647224	1647760	+	Dshi_1581	hypoxanthine phosphoribosyltransferase
YP_001532925.1	NC_009952.1	CDS	1647958	1648476	-	Dshi_1582	hypothetical protein
YP_001532926.1	NC_009952.1	CDS	1648653	1649603	-	Dshi_1583	lipoyl synthase
YP_001532927.1	NC_009952.1	CDS	1649803	1650927	-	Dshi_1584	gafA (Fogg 2019)
YP_001532928.1	NC_009952.1	CDS	1651121	1651423	+	Dshi_1585	hypothetical protein
YP_001532929.1	NC_009952.1	CDS	1651441	1652988	-	Dshi_1586	trimethylamine methyltransferase
YP_001532930.1	NC_009952.1	CDS	1653185	1654747	+	Dshi_1587	GMP synthase
YP_001532931.1	NC_009952.1	CDS	1654738	1655379	+	Dshi_1588	hypothetical protein
YP_001532932.1	NC_009952.1	CDS	1655376	1656263	+	Dshi_1589	hypothetical protein
YP_001532933.1	NC_009952.1	CDS	1656339	1657472	+	Dshi_1590	porin
YP_001532934.1	NC_009952.1	CDS	1657563	1658480	+	Dshi_1591	hypothetical protein
YP_001532935.1	NC_009952.1	CDS	1658518	1659390	+	Dshi_1592	hypothetical protein
YP_001532936.1	NC_009952.1	CDS	1659426	1660343	+	Dshi_1593	homoserine O-succinyltransferase
YP_001532937.1	NC_009952.1	CDS	1660318	1661280	+	Dshi_1594	putative alpha%2Fbeta hydrolase
YP_001532938.1	NC_009952.1	CDS	1661362	1662231	+	Dshi_1595	putative polyphosphate kinase 2
YP_001532939.1	NC_009952.1	CDS	1662224	1662841	+	Dshi_1596	hypothetical protein
YP_001532940.1	NC_009952.1	CDS	1662856	1663923	-	Dshi_1597	spermidine%2Fputrescine import ATP-binding protein
YP_001532941.1	NC_009952.1	CDS	1663920	1664726	-	Dshi_1598	inner membrane ABC-transporter permease
YP_001532942.1	NC_009952.1	CDS	1664723	1665604	-	Dshi_1599	spermidine%2Fputrescine transport system permease
YP_001532943.1	NC_009952.1	CDS	1665720	1666031	-	Dshi_1600	monooxygenase
YP_001532944.1	NC_009952.1	CDS	1666178	1666672	-	Dshi_1601	30S ribosomal protein S9
YP_001532945.1	NC_009952.1	CDS	1666677	1667135	-	Dshi_1602	50S ribosomal protein L13
YP_001532946.1	NC_009952.1	CDS	1667361	1667783	-	Dshi_1603	putative thioesterase superfamily protein
YP_001532947.1	NC_009952.1	CDS	1667840	1668634	+	Dshi_1604	enoyl-CoA hydratase
YP_001532948.1	NC_009952.1	CDS	1668641	1669249	-	Dshi_1605	lytic murein transglycosylase
YP_001532949.1	NC_009952.1	CDS	1669410	1669916	+	Dshi_1606	single stranded DNA-binding protein
YP_001532950.1	NC_009952.1	CDS	1669966	1671222	-	Dshi_1607	hypothetical protein
YP_001532951.1	NC_009952.1	CDS	1671408	1672559	-	Dshi_1608	3-dehydroquinate synthase
YP_001532952.1	NC_009952.1	CDS	1672630	1673187	-	Dshi_1609	shikimate kinase
YP_001532953.1	NC_009952.1	CDS	1673376	1674959	+	Dshi_1610	hypothetical protein
YP_001532954.1	NC_009952.1	CDS	1674956	1675882	+	Dshi_1611	tyrosine recombinase
YP_001532955.1	NC_009952.1	CDS	1675879	1676685	-	Dshi_1612	putative phosphatase
YP_001532956.1	NC_009952.1	CDS	1676755	1678056	+	Dshi_1613	hypothetical protein
YP_001532957.1	NC_009952.1	CDS	1678074	1679633	-	Dshi_1614	hypothetical protein
YP_001532958.1	NC_009952.1	CDS	1680082	1680672	+	Dshi_1615	hypothetical protein
YP_001532959.1	NC_009952.1	CDS	1680682	1681893	-	Dshi_1616	beta ketoacyl synthase
YP_001532960.1	NC_009952.1	CDS	1681897	1682166	-	Dshi_1617	acyl carrier protein
YP_001532961.1	NC_009952.1	CDS	1682224	1683315	-	Dshi_1618	UDP-3-O-%5B3-hydroxymyristoyl%5D glucosamine N-acyltransferase
YP_001532962.1	NC_009952.1	CDS	1683367	1684977	-	Dshi_1619	hypothetical protein
YP_001532963.1	NC_009952.1	CDS	1685275	1685844	+	Dshi_1620	hypothetical protein
YP_001532964.1	NC_009952.1	CDS	1685849	1686799	-	Dshi_1621	putative 6-phosphofructokinase isozyme 2
YP_001532965.1	NC_009952.1	CDS	1686892	1688406	-	Dshi_1622	putative hemolysin
YP_001532966.1	NC_009952.1	CDS	1688923	1690143	-	Dshi_1623	cysteine desulfurase
YP_001532967.1	NC_009952.1	CDS	1690144	1690743	-	Dshi_1624	hypothetical protein
YP_001532968.1	NC_009952.1	CDS	1690773	1691270	-	Dshi_1625	hypothetical protein
YP_001532969.1	NC_009952.1	CDS	1691270	1692553	-	Dshi_1626	sufD
YP_001532970.1	NC_009952.1	CDS	1692553	1693308	-	Dshi_1627	ATP-dependent transporter
YP_001532971.1	NC_009952.1	CDS	1693326	1693640	-	Dshi_1628	hypothetical protein
YP_001532972.1	NC_009952.1	CDS	1693637	1693837	-	Dshi_1629	hypothetical protein
YP_001532973.1	NC_009952.1	CDS	1694332	1694541	-	Dshi_1630	hypothetical protein
YP_001532974.1	NC_009952.1	CDS	1694568	1696079	-	Dshi_1631	cysteine desulfurase activator complex subunit SufB
YP_001532975.1	NC_009952.1	CDS	1696137	1697183	-	Dshi_1632	cysteine desulfurase
YP_001532976.1	NC_009952.1	CDS	1697195	1697683	-	Dshi_1633	HTH-type transcriptional regulator
YP_001532977.1	NC_009952.1	CDS	1697855	1698508	+	Dshi_1634	putative alpha%2Fbeta hydrolase
YP_001532978.1	NC_009952.1	CDS	1698511	1698726	+	Dshi_1635	hypothetical protein
YP_001532979.1	NC_009952.1	CDS	1698812	1699540	+	Dshi_1636	hypothetical protein
YP_001532980.1	NC_009952.1	CDS	1699686	1700312	+	Dshi_1637	hypothetical protein
YP_001532981.1	NC_009952.1	CDS	1700339	1700668	+	Dshi_1638	efflux-multidrug resistance protein
YP_001532982.1	NC_009952.1	CDS	1700730	1701272	+	Dshi_1639	hypothetical protein
YP_001532983.1	NC_009952.1	CDS	1701269	1701574	+	Dshi_1640	hypothetical protein
YP_001532984.1	NC_009952.1	CDS	1701587	1701880	-	Dshi_1641	hypothetical protein
YP_001532985.1	NC_009952.1	CDS	1701885	1704548	-	Dshi_1642	alanyl-tRNA synthetase
YP_001532986.1	NC_009952.1	CDS	1704693	1705760	-	Dshi_1643	recombinase A
YP_001532987.1	NC_009952.1	CDS	1705935	1708274	-	Dshi_1644	histidine kinase cckA
YP_001532988.1	NC_009952.1	CDS	1708348	1709526	-	Dshi_1645	rRNA %28cytosine-C%285%29-%29-methyltransferase
YP_001532989.1	NC_009952.1	CDS	1709530	1710984	-	Dshi_1646	inosine-5%27-monophosphate dehydrogenase
YP_001532990.1	NC_009952.1	CDS	1711064	1711846	-	Dshi_1647	2%2C4-dihydroxyhept-2-ene-1%2C7-dioic acid aldolase
