## Supplementary material for "*Dinoroseobacter shibae* outer membrane vesicles are enriched for the chromosome dimer resolution site *dif*": Table S4 Genes-enriched-100fold-coverage

### Sheet: Genes_enriched_100_coverage
ID	Replicon	Type	Start	End	Length	Strand	LocusTag	product
YP_001532897.1	NC_009952.1	CDS	1616397	1617161	764	+	Dshi_1554	putative isomerase
YP_001532898.1	NC_009952.1	CDS	1617231	1617857	626	-	Dshi_1555	putative transcriptional regulator
YP_001532899.1	NC_009952.1	CDS	1617876	1619435	1559	+	Dshi_1556	putative ATP-dependent AMP-binding enzyme
YP_001532900.1	NC_009952.1	CDS	1619422	1620090	668	+	Dshi_1557	putative DSBA oxidoreductase
YP_001532901.1	NC_009952.1	CDS	1620057	1620377	320	-	Dshi_1558	hypothetical protein
YP_001532902.1	NC_009952.1	CDS	1620493	1621701	1208	+	Dshi_1559	major facilitator superfamily transporter
YP_001532903.1	NC_009952.1	CDS	1621839	1622270	431	+	Dshi_1560	hypothetical protein
YP_001532904.1	NC_009952.1	CDS	1622403	1625885	3482	-	Dshi_1561	transcription repair coupling factor
YP_001532905.1	NC_009952.1	CDS	1626290	1626820	530	-	Dshi_1562	hypothetical protein
YP_001532906.1	NC_009952.1	CDS	1626965	1627966	1001	+	Dshi_1563	delta-aminolevulinic acid dehydratase
